# Control of myogenesis by the E3 ubiquitin ligase CUL3-BTBD9

**DOI:** 10.1101/2025.05.15.654347

**Authors:** Chris Padovani, Fernando Rodriguez-Perez, Monica Tsai, Jay Xiong, Angela Pogson, Brenda Martinez, Michael Rape

**Affiliations:** Department of Molecular and Cell Biology, University of California at Berkeley, Berkeley, CA 94720 USA; Howard Hughes Medical Institute, University of California at Berkeley, Berkeley, CA 94720, USA; California Institute for Quantitative Biosciences (QB3), University of California at Berkeley, Berkeley, CA 94720, USA; Eikon, Hayward, CA 94545, USA; Stanford University, Stanford, CA 94305, USA

**Keywords:** ubiquitin, BTBD9, CUL3, myogenesis, CAV1, KCTD10, insulin

## Abstract

Metazoan development requires that cells adopt specific identities at the right time and place within an embryo. Central to the success of this process are posttranslational modifications that control the activity, stability or localization of crucial transducers of differentiation signals. During muscle development, modification of proteins with ubiquitin is known to play an important role, but the enzymatic machinery of ubiquitylation that drives myogenesis remains incompletely understood. Here, we identify CUL3^BTBD9^ as an E3 ubiquitin ligase that is essential for myogenesis *in vitro*. CUL3^BTBD9^ binds and ubiquitylates CAV1, the central component of caveolae that modulate insulin signaling during muscle formation. CUL3^BTBD9^ and CAV1 are required for insulin-dependent activation of the AKT kinase in myoblasts, thereby safeguarding the ability of muscle precursors to respond to insulin signals. Together, this work identifies CUL3^BTBD9^ as a regulator of myogenesis that acts by modulating plasma-membrane localized events critical for cell fate specification.
