## Supplemental Tables 1-3 for "Control of myogenesis by the E3 ubiquitin ligase CUL3-BTBD9"

### Sheet: Plasmids
Table 1: Plasmids
Construct	Description	Species
pCS2-3xFLAG-BTBD9, WT	WT	mouse
pCS2-3xFLAG-BTBD9, ΔCUL3	M69A/R70A/E71A	mouse
pCS2-3xFLAG-BTBD9, NEV/AKD	N546A/E547K/V548D	mouse
pCS2-3xFLAG-BTBD9 ΔBTB	Δ33-104	mouse
pCS2-3xFLAG-BTBD9 ΔDD2	Δ427-557	mouse
pCS2-3xHA-BTBD9	WT	mouse
pCS2-KCTD10-HA	WT	mouse
pCS2-KCTD10-3xFLAG	WT	mouse
pCS2-TNFAIP1-HA	WT	mouse
pCS2-CAV1-HA	WT	human
pCS2-CAV1-HA Δ61-81	Δ61-81	human
pCS2-CAV1-HA Δ82-101	Δ82-101	human
pCS2-CAV1-3xFLAG Δ61-81	Δ61-81	human
pCS2-CAV1-3xFLAG Δ82-101	Δ82-101	human
pCS2-CAV1-HA K5-176R (K0)	K5-176R, all lysines mutated to argininess	human
pCS2-CAV1-HA K5-65R	all lysines from K5 to K65 mutated to arginines	human
pCS2-CAV1-HA K86-176R	all lysines from K86 to K176 mutated to arginines	human
pCS2-CAV1-HA R5K	all lysines mutated except K5	human
pCS2-CAV1-HA R19K	all lysines mutated except K19	human
pCS2-CAV1-HA R26K	all lysines mutated except K26	human		pCS2-6xHis-Ubiquitin
pCS2-CAV1-HA R30K	all lysines mutated except K30	human
pCS2-CAV1-HA R39K	all lysines mutated except K39	human
pCS2-CAV1-HA R47K	all lysines mutated except K47	human
pCS2-CAV1-HA R54K	all lysines mutated except K54	human
pCS2-CAV1-HA R57K	all lysines mutated except K57	human
pCS2-CAV1-HA R65K	all lysines mutated except K65	human
pCS2-CAV1(FL)-mEmerald-IRES-mCherry	CAV1 1-178 (full length)	human
pCS2-CAV1(1-102)-mEmerald-IRES-mCherry	CAV1 Δ103-178	human
pLVX-TetOne-3xFLAG-BTBD9-Puro	WT	mouse
pLVX-TetOne-3xFLAG-BTBD9ΔCUL3-Puro	M69A/R70A/E71A	mouse
pLVX-TetOne-3xFLAG-BTBD9NEV/AKD-Puro	N546A/E547K/V548D	mouse
pINDUCER20-CAV1-HA-G418		human
pLVX-EF1α-mCherry-Blast
pLVX-EF1α-GFP-Blast

### Sheet: Antibodies
Table 2: Antibodies
Antibody	Dilution	Source	Catalog # or item ID
Rabbit monoclonal anti-caveolin-2	1:1000 (WB)	Abcam	AB133484
Rabbit monoclonal anti-IGF1 Receptor	1:1000 (WB), 1:250 (IF)	Abcam	AB182408
Mouse monoclonal anti-TOMM20	1:1000 (WB)	Abcam	AB56783
Mouse monoclonal anti-ɑ-Tubulin	1:2000 (WB)	Calbiochem	CP06
Rabbit monoclonal anti-GAPDH	1:2000 (WB)	Cell Signaling	14C10
Rabbit Monoclonal anti-HA tag	1:5000 (WB)	Cell Signaling Technology	3724S
Rabbit monoclonal anti-Caveolin-1	1:2000 (WB)	Cell Signaling Technology	3267S
Rabbit monoclonal anti-PDK1	1:1000 (WB)	Cell Signaling Technology	5662S
Rabbit monoclonal anti-P-PDK1 (S241)	1:1000 (WB)	Cell Signaling Technology	3438S
Rabbit monoclonal P-AKT (T308)	1:1000 (WB)	Cell Signaling Technology	2965S
Rabbit anti-P-AKT (S473)	1:1000 (WB)	Cell Signaling Technology	9271S
Rabbit anti AKT	1:1000 (WB)	Cell Signaling Technology	9272S
Rabbit monoclonal anti-Insulin receptor, beta subunit	1:1000 (WB)	Cell Signaling Technology	23413S
Rabbit monoclonal anti-PI3 Kinase p85	1:1000 (WB)	Cell Signaling Technology	4257P
Mouse monoclonal anti-myosin heavy chain, sarcomere (MHC)	1:500 (WB), 1:50 (IF)	Developmental Studies Hybridoma Bank	Clone MF20
Mouse monoclonal anti-Myogenin	1:500 (WB), 1:50 (IF)	Developmental Studies Hybridoma Bank	clone F5G
Rabbit polyclonal anti-caveolin-3	1:1000 (WB)	Invitrogen	PA1-066
Mouse monoclonal anti-beta-actin	1:2000 (WB)	MP Biomedicals	8691001
Rabbit polyclonal anti-KCTD10	1:1000 (WB)	Novus	NBP1-81023
Mouse monoclonal anti-FLAG M2	1:5000 (WB), 1:250 (IF)	Sigma	F1804
Goat Alexa Fluor Plus 488 anti mouse	1:500 (IF)	Thermo Fisher Scientific	A32723
Goat Alexa Fluor Plus 488 anti rabbit	1:500 (IF)	Thermo Fisher Scientific	A32731
Goat Alexa Fluor Plus 647 anti rabbit	1:500 (IF)	Thermo Fisher Scientific	A32733

### Sheet: qPCR primers
Table 3: qPCR primers
Gene	Forward	Reverse
Bnip3	5'-TCCTGGGTAGAACTGCACTTC-3'	5'-GCTGGGCATCCAACAGTATTT-3'
Nix (Bnip3l)	5'-CTCGAGAGCCGGATACTGTC-3'	5'-GCCATTGCTGCTGTTCATGG-3'
Rbl2	5'-ACAGCCTGAGCCGTCTTC-3'	5'-GATCTCGGGAACATGACCTG-3'
Pink1	5'-GCTGTTCGGCTGGGGGAAG-3'	5'-TGGCTTCATACACAGCGGC-3'
Gapdh	5'-ACTCCACTCACGGCAAATTC-3'	5'-TCTCCATGGTGGTGAAGACA-3'
Gene	IDT DNA PrimeTime Primer mix ID	Target
Catalase	Mm.PT.58.12825133	Exon 6-7
Myl1	Mm.PT.58.29586072	exon 2-5
Myogenin	Mm.PT.58.6732917	exon 1-2
Cav3	Mm.PT.58.45996594	exon 1-2
Desmin	Mm.PT.58.13181631	exon 7-9
Igf1	Mm.PT.58.5811533	exon 4-5b
Egfr	Mm.PT.58.12922602	exon 20-21
Fgf7	Mm.PT.56a.28834565	exon 2-3
Pik3r1	Mm.PT.58.5285167	exon 3-5
Igfbp3	Mm.PT.58.6744601	exon 3-4
Igfbp5	Mm.PT.58.11593699	exon 3-4
Itga7	Mm.PT.58.32174757	exon 2-4
Cav1	Mm.PT.58.8184281	exon 1-2b
Tnfsf10 (TRAIL)	Mm.PT.58.46087188	exon 3-4
Cdkn1b (p27)	Mm.PT.58.13133807	exon 2-3
Insr	Mm.PT.58.9275253	exon 16-17
Igf1r	Mm.PT.58.11619137	exon 18-19
